## Supplementary material for "GLOBAL LAND-USE AND LAND-COVER DATA: HISTORICAL, CURRENT AND FUTURE SCENARIOS": Accuracies

### Sheet: ConfusionMatrix
Matrix error and all metrics
	Global Confusion Matrix
			Reference Data
			forest (1)	crops (2)	open areas (3)	urban(4)	UserAccuracy	UserAccuracyVariance
	Classification Data	forest (1)	52196	1483	24341	29	0.668759	0.00330204
		crops (2)	4312	15358	12716	48	0.473515	0.00543403
		open areas (3)	17262	2139	92711	31	0.826721	0.00221526
		urban(4)	240	280	365	135	0.132353	0.0208069
		Weights	78049	32434	112143	1020
		ProducerAccuracy	0.705256	0.797404	0.712433	0.555556
		ProducerAccuracyVariance	0.00274164	0.00530783	0.00177401	0.0606099
		PortmanteauAccuracy	0.786864	0.9062	0.745786	0.99556
		PortmanteauAccuracyPartial	0.522676	0.422666	0.619871	0.119681
		OverallAccuracy	0.717205
		OverallAccuracyVariance	0.00178658
		AllocationDisagreement	0.202356
		Shift	0.0146302
		Exchange	0.187725
		QuantityDisagreement	0.0804396
		AMI	0.343853
		AMIAdjusted	0.341664
		AMIVariance	0.0041219
		Kappa	0.512633
		KappaVariance	0
	Afrotropical Confusion Matrix
			Reference Data
			forest (1)	crops (2)	open areas (3)	urban(4)	UserAccuracy	UserAccuracyVariance
	Classification Data	forest (1)	3713	13	5064	0	0.422412	0.0103267
		crops (2)	394	578	2852	1	0.151111	0.011352
		open areas (3)	1016	207	19142	0	0.939946	0.00326322
		urban(4)	2	2	33	1	0.0263158	0.0515789
		Weights	8790	3825	20365	38
		ProducerAccuracy	0.724488	0.7225	0.706582	0.5
		ProducerAccuracyVariance	0.0111897	0.0302601	0.00283485	0.692965
		PortmanteauAccuracy	0.803471	0.894936	0.722212	0.998849
		PortmanteauAccuracyPartial	0.363948	0.142822	0.676061	0.025641
		OverallAccuracy	0.709734
		OverallAccuracyVariance	0.00365265
		AllocationDisagreement	0.0865588
		Shift	0.01163
		Exchange	0.0749288
		QuantityDisagreement	0.203707
		AMI	0.16566
		AMIAdjusted	0.165446
		AMIVariance	0.00761739
		Kappa	0.354684
		KappaVariance	0.0105486
	Australasian Confusion Matrix
			Reference Data
			forest (1)	crops (2)	open areas (3)	urban (4)	UserAccuracy	UserAccuracyVariance
	Classification Data	forest (1)	1317	45	1440	0	0.470021	0.0184836
		crops (2)	69	634	450	0	0.54987	0.0287296
		open areas (3)	55	105	8011	1	0.980299	0.00301333
		urban (4)	3	3	14	5	0.2	0.160033
		Weights	2802	1153	8172	25
		ProducerAccuracy	0.91205	0.805591	0.807968	0.833333
		ProducerAccuracyVariance	0.01405	0.0259536	0.00502583	0.294034
		PortmanteauAccuracy	0.867347	0.9447	0.830069	0.998272
		PortmanteauAccuracyPartial	0.449642	0.485452	0.795058	0.192308
		OverallAccuracy	0.820194
		OverallAccuracyVariance	0.0054598
		AllocationDisagreement	0.0363726
		Shift	0.0024687
		Exchange	0.0339039
		QuantityDisagreement	0.143433
		AMI	0.383163
		AMIAdjusted	0.38294
		AMIVariance	0.0186
		Kappa	0.569602
		KappaVariance	0.0158479
	Indomalayan Confusion Matrix
			Reference Data
			forest (1)	crops (2)	open areas (3)	urban (4)	UserAccuracy	UserAccuracyVariance
	Classification Data	forest (1)	4146	155	690	3	0.830196	0.0104145
		crops (2)	113	3247	851	6	0.769979	0.0127037
		open areas (3)	709	161	2171	0	0.71391	0.0160654
		urban (4)	10	20	16	5	0.0980392	0.0824261
		Weights	4994	4217	3041	51
		ProducerAccuracy	0.832865	0.906224	0.58235	0.357143
		ProducerAccuracyVariance	0.0086166	0.00891135	0.0122659	0.244416
		PortmanteauAccuracy	0.863448	0.893847	0.802731	0.99553
		PortmanteauAccuracyPartial	0.711637	0.713156	0.472162	0.0833333
		OverallAccuracy	0.777778
		OverallAccuracyVariance	0.00726064
		AllocationDisagreement	0.166382
		Shift	0.0082094
		Exchange	0.158173
		QuantityDisagreement	0.05584
		AMI	0.681447
		AMIAdjusted	0.680527
		AMIVariance	0.0192674
		Kappa	0.663826
		KappaVariance	0.010957
	Neartic Confusion Matrix
			Reference Data
			forest (1)	crops (2)	open areas (3)	urban (4)	UserAccuracy	UserAccuracyVariance
	Classification Data	forest (1)	11729	175	2001	5	0.843206	0.00604282
		crops (2)	682	2787	1212	9	0.594243	0.014055
		open areas (3)	6635	343	14118	6	0.669036	0.00634921
		urban (4)	123	45	51	85	0.279605	0.050535
		Weights	13910	4690	21102	304
		ProducerAccuracy	0.611873	0.83194	0.81222	0.809524
		ProducerAccuracyVariance	0.00482404	0.0118718	0.00493598	0.0730714
		PortmanteauAccuracy	0.759511	0.938359	0.743838	0.994026
		PortmanteauAccuracyPartial	0.549368	0.530554	0.579414	0.262346
		OverallAccuracy	0.717867
		OverallAccuracyVariance	0.00430033
		AllocationDisagreement	0.150677
		Shift	0.0237464
		Exchange	0.126931
		QuantityDisagreement	0.131455
		AMI	0.402742
		AMIAdjusted	0.401817
		AMIVariance	0.0105784
		Kappa	0.525337
		KappaVariance	0.00755694
	Neotropical Confusion Matrix
			Reference Data
			forest (1)	crops (2)	open areas (3)	urban (4)	UserAccuracy	UserAccuracyVariance
	Classification Data	forest (1)	9426	18	4619	7	0.669936	0.00777034
		crops (2)	528	571	2754	3	0.148081	0.0112122
		open areas (3)	838	48	6739	7	0.882993	0.00721191
		urban (4)	3	1	12	11	0.407407	0.18887
		Weights	14070	3856	7632	27
		ProducerAccuracy	0.873182	0.894984	0.477131	0.392857
		ProducerAccuracyVariance	0.00565057	0.0235529	0.00460832	0.158353
		PortmanteauAccuracy	0.764979	0.868986	0.676451	0.99871
		PortmanteauAccuracyPartial	0.610532	0.145552	0.448758	0.25
		OverallAccuracy	0.654563
		OverallAccuracyVariance	0.00507772
		AllocationDisagreement	0.0916553
		Shift	0.020129
		Exchange	0.0715263
		QuantityDisagreement	0.253782
		AMI	0.285239
		AMIAdjusted	0.24522
		AMIVariance	0.0102359
		Kappa	0.423826
		KappaVariance	0.00957747
	Paleartic Confusion Matrix
			Reference Data
			forest (1)	crops (2)	open areas (3)	urban (4)	UserAccuracy	UserAccuracyVariance
	Classification Data	forest (1)	19963	1379	9455	13	0.647939	0.00533327
		crops (2)	1430	6950	4674	28	0.531264	0.00855175
		open areas (3)	7968	1242	39798	5	0.811989	0.00345917
		urban (4)	86	167	219	20	0.0406504	0.0174677
		Weights	30810	13082	49013	492
		ProducerAccuracy	0.67793	0.713699	0.735013	0.30303
		ProducerAccuracyVariance	0.00442207	0.00807848	0.00274603	0.109346
		PortmanteauAccuracy	0.782316	0.904494	0.747711	0.994454
		PortmanteauAccuracyPartial	0.495434	0.437933	0.628115	0.0371747
		OverallAccuracy	0.714488
		OverallAccuracyVariance	0.00279891
		AllocationDisagreement	0.230553
		Shift	0.0028159
		Exchange	0.227738
		QuantityDisagreement	0.0549589
		AMI	0.32896
		AMIAdjusted	0.325436
		AMIVariance	0.00624907
		Kappa	0.505304
		KappaVariance	0
